# Metabolism-Induced Oxidative Stress and DNA Damage Selectively Trigger Genome Instability in Polyploid Cells

**DOI:** 10.1101/480822

**Authors:** Gregory J. Thomson, Claire Hernon, O.P. Nicanor Austriaco, Rebecca S. Shapiro, Peter Belenky, Richard J. Bennett

## Abstract

Understanding the forces impacting genome stability is important for diverse processes such as tumorigenesis and reproductive biology. The pathogenic yeast *Candida albicans* displays unusual genome dynamics in which tetraploid cells, but not diploid cells, become unstable when grown on a glucose-rich ‘pre-sporulation’ medium. Here, we reveal that *C. albicans* polyploid cells are metabolically hyperactive on this medium as evidenced by increased expression of metabolic genes as well as higher rates of fermentation and oxidative respiration. These cells also show elevated levels of reactive oxygen species (ROS), activate the ROS-responsive transcription factor Cap1, and accrue DNA double-strand breaks. Suppression of ROS levels reduced oxidative stress, DNA damage and chromosome instability. These studies reveal how metabolic flux can generate endogenous ROS, triggering DNA damage and genome instability in polyploid, but not diploid, cells. We discuss parallels with metabolism-induced instability in cancer cells and propose that ROS-induced DNA damage could have facilitated ploidy cycling in eukaryotes prior to the evolution of meiosis.
