## Supplementary material for "Metabolism-Induced Oxidative Stress and DNA Damage Selectively Trigger Genome Instability in Polyploid Cells"

### Sheet: Sheet1
Oligo number	Oligo Name	Oligo Sequence
4564	Cap1-Neon long oligo for	GCTAAATGTTCTGAAAAGGGAGTAGTGATAAATACTGCTGATGTGAATCAATTACTAGAGCGAAGTATAAAACATGGTGGTAGTGGTATGGTTTCTAAAG
4565	Cap1-Neon long oligo rev	CCAAATATAAATATAAATACAAAAAAATAAAGCCAAATAGATGTCAATTGAAATACCGTAAAATAAATTAAACCCCCGCTCTAGAACTAGTGGAT
4823	SOD2_TetOff_For	GATAGCGCTACATATAGATTAATCACCAGTTTATGATAGTAAACACATGAAAAAGTTACACATAATAATTGCTTACAA ATG ggaaacagctatgaccatg
4824	SOD2_TetOff_Rev	GCAGCGGCGTTCAAAGTAGCACGGGTAGTTGCGGAAGAAGCCTTTAATAAAACACGAGATGATGATCTGATAGAAAA CAT cgactatttatatttgtatg
4702	SOD3_TetOff_For	ATTCAATCACACATTTCCAGTATGCATTTCCCAGAGGAAAAAGCGTTCAAGTCGCTTGCTATAATGAGTTGCGGAA ATG ggaaacagctatgaccatg
4703	SOD3_TetOff_Rev	GCTTTTATACCCAGAGAGTGCTGTGAGGTTATGTATACTCCCTACGCAAAATTAAACTTTGTACTATTGTGGTTATC CAT cgactatttatatttgtatg
4813	TRX1_TetOff_For	AAAAGATAAGCAAGATAATTGATGATGATGAATAATAAATGTTGATTTCTCAGCAACGATCTACTGCCGCGGCGGCCA ATG ggaaacagctatgaccatg
4814	TRX1_TetOff_Rev	GCAAAAAAGTCAACAATAACTAAGTTGTTTTCCTTTAAAAGGGTTTGGAATTCGTTAACTTCAGTGACAACGTGAAC CAT cgactatttatatttgtatg
4817	GCS1_TetOff_For	GTTCAATTCGATTTAATTCAACTCACAACCAAACGTATGTATACTTGTTGATTGAGTTGTGACAAAACTATTTGGCAG ATG ggaaacagctatgaccatg
4818	GCS1_TetOff_Rev	ATCCCATTGGTTCTAACATGATTATTATACTTTTTCGATTCATCCCAACTTAAAGGTGTACCAATAGATAAAAGACC CAT cgactatttatatttgtatg
